# Virome analysis of New Zealand’s bats reveals cross-species viral transmission among the *Coronaviridae*

**DOI:** 10.1101/2023.06.19.545647

**Authors:** Stephanie J. Waller, Pablo Tortosa, Tertia Thurley, Colin O’Donnell, Rebecca Jackson, Gillian Dennis, Rebecca M. Grimwood, Edward C. Holmes, Kate McInnes, Jemma L. Geoghegan

## Abstract

The lesser short-tailed bat (*Mystacina tuberculata*) and the long-tailed bat (*Chalinolobus tuberculatus*) are Aotearoa New Zealand’s only native extant terrestrial mammals and are believed to have migrated from Australia. Long-tailed bats arrived in New Zealand an estimated two million years ago and are closely related to other Australian bat species. Lesser short-tailed bats, in contrast, are the only extant species within the Mystacinidae and are estimated to have been living in isolation in New Zealand for the past 16-18 million years. Throughout this period of isolation, lesser short-tailed bats have become one of the most terrestrial bats in the world.

Through a metatranscriptomic analysis of guano samples from eight locations across New Zealand we aimed to characterise the viromes of New Zealand’s bats and determine whether viruses have jumped between these species over the past two million years. High viral richness was observed among long-tailed bats with viruses spanning seven different viral families. In contrast, no bat-specific viruses were identified in lesser short-tailed bats. Both bat species harboured an abundance of likely dietary– and environmental-associated viruses. We also identified alphacoronaviruses in long-tailed bat guano that had previously been identified in lesser short-tailed bats, suggesting that these viruses had jumped the species barrier after long-tailed bats migrated to New Zealand. Of note, an alphacoronavirus species discovered here possessed a complete genome of only 22,416 nucleotides with entire deletions or truncations of several non-structural proteins, thereby representing what is possibly the shortest genome within the *Coronaviridae* identified to date. Overall, this study has revealed a diverse range of novel viruses harboured by New Zealand’s only native terrestrial mammals, in turn expanding our understanding of bat viral dynamics and evolution globally.
