## Supplementary Table 1 for "Virome analysis of New Zealand’s bats reveals cross-species viral transmission among the *Coronaviridae*"

### Sheet: Sheet1
Library	Paired reads	Species	Location	Samples from	Latitude	Longitude	Number of pooled indivudal guano samples	Year of sampling	North or South Island
B1	60114784	Mystacina tuberculata	Pureora-CR13	Pablo	-38.5189	175.58	29	2020	North
B2	73747858	Mystacina tuberculata	Pureora-CR6	Pablo	-38.5186	175.58	33	2020	North
B3	68031430	Mystacina tuberculata	Pureora-CR8	Pablo	-38.519	175.579	5	2020	North
B4	58346947	Mystacina tuberculata	Pureora-CR6	Pablo	-38.5186	175.58	11	2020	North
B5	72199047	Chalinolobus tuberculatus	Grand canyon cave	Pablo	-38.5833	175.017	40	2020	North
B6	73890553	Chalinolobus tuberculatus	Grand canyon cave	Pablo	-38.5833	175.017	41	2020	North
B7	100537045	Mystacina tuberculata	Pureora-CR6	Steph	-38.5186	175.58	13	2021	North
B8	71765568	Mystacina tuberculata	Pureora-CR8	Steph	-38.519	175.579	6	2021	North
B9	87595899	Chalinolobus tuberculatus	Mackay creek, Eglinton Valley	Steph	-45.0631	168.002	13	2021	South
B10	105029150	Chalinolobus tuberculatus	Pelorus Bridge Scenic Reserve	Steph	-41.2994	173.578	8	2021	South
B11	68034292	Mystacina tuberculata	Eglinton Valley	Steph	-44.9122	168.049	6	2021	South
B12	77172400	Chalinolobus tuberculatus	Walker creek, Eglinton Valley	Steph	-45.1045	167.965	12	2021	South
