## Supplementary Table 2 for "Virome analysis of New Zealand’s bats reveals cross-species viral transmission among the *Coronaviridae*"

### Sheet: Sheet1
Bat Library	Virus Name	Transcript ID	Specie/Family/Order	Host	Location	NCBI Accession	Sequence Length (Amino Acids)	Top viral polymerase/capsid containing aminio acid seqeunce hit in NCBI nr Database (GenBank Accession)	AA Similarity (%)	e-value	Comments	Second viral polymerase containing aminio acid seqeunce hit in NCBI nr Database (GenBank Accession)	AA Similarity (%)	e-value	Standardised abundance	Untrimmed alignment length (aa)
B5	Pekapeka alphacoronavirus 1	TRINITY_DN132_c0_g3_i5_len17789	Coronaviridae	Chalinolobus tuberculatus	Grand Canyon Cave		2639	polyprotein 1ab [Alphacoronavirus sp.] QGX41944.1	87.23	0						8763
B5	Pekapeka alphacoronavirus 2	TRINITY_DN132_c0_g3_i7_len22416	Coronaviridae	Chalinolobus tuberculatus	Grand Canyon Cave		2628	polyprotein 1ab [Alphacoronavirus sp.] QGX41956.1	90.22	0	full genome
B6	Pekapeka alphacoronavirus 1	TRINITY_DN301_c0_g2_i2_len28037	Coronaviridae	Chalinolobus tuberculatus	Grand Canyon Cave		2639	polyprotein 1ab [Alphacoronavirus sp.] QGX41944.1	87.27	0	full genome
B5	Chalinolobus tuberculatus astrovirus 1	TRINITY_DN259325_c0_g1_i2_len1269	Astroviridae	Chalinolobus tuberculatus	Grand Canyon Cave		420	non-structural polyprotein 1AB [Bat astrovirus BtSY2] WBV74323.1	70.85	6e-145						2562
B6	Chalinolobus tuberculatus astrovirus 1	TRINITY_DN28324_c0_g1_i1_len1417	Astroviridae	Chalinolobus tuberculatus	Grand Canyon Cave		471	non-structural polyprotein 1AB [Bat astrovirus BtSY2] WBV74323.1	71.01	0
B5	Chalinolobus tuberculatus astrovirus 2	TRINITY_DN77940_c0_g1_i1_len362	Astroviridae	Chalinolobus tuberculatus	Grand Canyon Cave		120	nonstructural protein 1ab [Bat astrovirus] QTE76055.1	78.3	6e-52
B9	Chalinolobus tuberculatus papillomavirus	TRINITY_DN354003_c0_g1_i1_len244	Papillomaviridae	Chalinolobus tuberculatus	Mackay creek, Eglinton Valley		244	putative late L1 protein [Eptesicus serotinus papillomavirus 2] YP_009507265.1	88.46	3e-39						663
B6	Chalinolobus tuberculatus paramyxovirus 3	TRINITY_DN206069_c0_g1_i1_len238	Paramyxoviridae	Chalinolobus tuberculatus	Grand Canyon Cave		79	RNA-dependent RNA polymerase [Paramyxovirus PREDICT_PMV-52] ALS55487.1	87.34	5e-42						2478
B5	Chalinolobus tuberculatus paramyxovirus 3	TRINITY_DN227662_c0_g1_i1_len333	Paramyxoviridae	Chalinolobus tuberculatus	Grand Canyon Cave		111	polymerase [Bat paramyxovirus] AIF74192.1	86.36	2e-56
B6	Chalinolobus tuberculatus paramyxovirus 1	TRINITY_DN162834_c0_g1_i1_len215	Paramyxoviridae	Chalinolobus tuberculatus	Grand Canyon Cave		71	polymerase [Bat paramyxovirus] AIF74192.1	74.65	1e-29
B5	Bat paramyxovirus	TRINITY_DN227530_c0_g1_i1_len281	Paramyxoviridae	Chalinolobus tuberculatus	Grand Canyon Cave		90	polymerase [Bat paramyxovirus] AIF74192.1	92.86	5e-38
B5	Chalinolobus tuberculatus paramyxovirus 1	TRINITY_DN284118_c0_g1_i1_len328	Paramyxoviridae	Chalinolobus tuberculatus	Grand Canyon Cave		109	large protein [Miniopterus schreibersii paramyxovirus] AGU69461.1	72.48	4e-48
B5	Chalinolobus tuberculatus paramyxovirus 2	TRINITY_DN369416_c0_g1_i1_len305	Paramyxoviridae	Chalinolobus tuberculatus	Grand Canyon Cave		101	polymerase [Bat paramyxovirus] AIF74185.1	86	5e-51
B6	Chalinolobus tuberculatus rhabdovirus	TRINITY_DN114859_c0_g1_i1_len302	Rhabdoviridae	Chalinolobus tuberculatus	Grand Canyon Cave		100	RNA-dependent RNA polymerase [Wenzhou Rhinolophus pusillus ledantevirus 1] UOX72918.1	62.63	6e-26						2606
B5	Chalinolobus tuberculatus picornavirus	TRINITY_DN254522_c0_g1_i3_len714	Picornaviridae	Chalinolobus tuberculatus	Grand Canyon Cave		214	polyprotein [Parechovirus sp. QAPp32] QBH68005.1	61.21	3e-89						4221
B6	Chalinolobus tuberculatus picornavirus	TRINITY_DN38078_c0_g4_i2_len7241	Picornaviridae	Chalinolobus tuberculatus	Grand Canyon Cave		2199	polyprotein [Ferret parechovirus] YP_009361997.1	55.46	0	full genome
B4	Mystacina tuberculata metagenome derived basvirus 1	TRINITY_DN317313_c0_g1_i1_len632	Basavirus	Mystacina tuberculata	Pureora-CR6		210	putative polyprotein [Picornavirales sp.] ULF99680.1	63.16	2.00E-81		polyprotein [Fisavirus 1] YP_009111312.1	59.72	6e-77		6441
B2	Mystacina tuberculata metagenome derived basvirus 1	TRINITY_DN149928_c0_g1_i3_len552	Basavirus	Mystacina tuberculata	Pureora-CR6		184	putative polyprotein [Picornavirales sp.] ULF99680.1	63.39	2e-70		polyprotein [Fisavirus 1] YP_009111312.1	59.24	2e-64
B8	Mystacina tuberculata metagenome derived basvirus 2	TRINITY_DN2753_c0_g1_i2_len568_567_1354	Basavirus	Mystacina tuberculata	Pureora-CR8		671	polyprotein [Basavirus sp.] APQ44499.1	56.53	0	Concatenated sequences
B5	Chalinolobus tuberculatus metagenome derived flavivirus 2	TRINITY_DN225551_c0_g1_i1_len428	Flaviviridae	Chalinolobus tuberculatus	Grand Canyon Cave		142	nonstructural protein 5 [Mosquito flavivirus] ATW01042.1	66.22	2e-27		polyprotein [Nienokoue virus] APR74286.1	63.38	1e-22		7176
B6	Chalinolobus tuberculatus metagenome derived flavivirus 3	TRINITY_DN103842_c0_g1_i1_len270	Flaviviridae	Chalinolobus tuberculatus	Grand Canyon Cave		89	polyprotein [Falli virus] QIS62329.1	65.91	2e-30
B4	Pekapeka metagenome derived flavivirus	TRINITY_DN5443_c0_g1_i1_len14260	Flaviviridae	Mystacina tuberculata	Pureora-CR6		4693	polyprotein [Hymenopteran flavi-related virus] QTJ63569.1	23.38	3e-33
B6	Pekapeka metagenome derived flavivirus	TRINITY_DN3546_c0_g3_i1_len4731	Flaviviridae	Chalinolobus tuberculatus	Grand Canyon Cave		1513	polyprotein [Hymenopteran flavi-related virus] QTJ63569.1	22.48	7e-34
B6	Chalinolobus tuberculatus metagenome derived flavivirus 1	TRINITY_DN2665_c0_g1_i2_len16625	Flaviviridae	Chalinolobus tuberculatus	Grand Canyon Cave		5095	polyprotein [Hymenopteran flavi-related virus] QTJ63569.1	23.38	3e-33	full genome
B5	Pekapeka metagenome derived flavivirus	TRINITY_DN1478_c0_g1_i7_len11199	Flaviviridae	Chalinolobus tuberculatus	Grand Canyon Cave		3665	polyprotein [Hymenopteran flavi-related virus] QTJ63569.1	22.67	2e-33
B5	Chalinolobus tuberculatus metagenome derived hepevirus 2	TRINITY_DN233447_c0_g1_i1_len282	Hepeviridae	Chalinolobus tuberculatus	Grand Canyon Cave		93	nonstructural protein [Riboviria sp.] WDS50646.1	47.78	5e-14						3929
B2	Tuatara cloaca-associated hepevirus-1	TRINITY_DN212208_c0_g1_i1_len869	Hepeviridae	Mystacina tuberculata	Pureora-CR6		289	nonstructural polyprotein [Tuatara cloaca-associated hepevirus-1] UUV42643.1	95.14	0
B1	Tuatara cloaca-associated hepevirus-1	TRINITY_DN91473_c0_g1_i8_len8640	Hepeviridae	Mystacina tuberculata	Pureora-CR13		2489	nonstructural polyprotein [Tuatara cloaca-associated hepevirus-1] UUV42643.1	72.33	0
B11	Mystacina tuberculata metagenome derived hepevirus 1	TRINITY_DN81384_c0_g1_i1_len659	Hepeviridae	Mystacina tuberculata	Eglinton Valley		219	nonstructural polyprotein [Tuatara cloaca-associated hepevirus-1] UUV42643.1	59.36	1.00E-85
B2	Mystacina tuberculata metagenome derived hepevirus 2	TRINITY_DN28123_c0_g1_i1_len1043	Hepeviridae	Mystacina tuberculata	Pureora-CR6		347	polyprotein [La Herreria hepevirus] QQA03995.1	47.08	1e-95
B1	Mystacina tuberculata metagenome derived hepevirus 4	TRINITY_DN23734_c0_g1_i6_len3110	Hepeviridae	Mystacina tuberculata	Pureora-CR13		1036	non-structural polyprotein [Avian associated hepe-like virus 3] USL85452.1	89.28	0
B4	Tuatara cloaca-associated hepevirus-1	TRINITY_DN111071_c0_g1_i1_len360	Hepeviridae	Mystacina tuberculata	Pureora-CR6		100	nonstructural polyprotein [Tuatara cloaca-associated hepevirus-1] UUV42643.1	92.47	6e-54
B4	Mystacina tuberculata metagenome derived hepevirus 3	TRINITY_DN139439_c0_g2_i1_len440	Hepeviridae	Mystacina tuberculata	Pureora-CR6		110	replicase [Hepeviridae sp.] QJI53774.1	54.55	1e-30
B5	Chalinolobus tuberculatus metagenome derived hepevirus 1	TRINITY_DN227150_c0_g1_i1_len440	Hepeviridae	Chalinolobus tuberculatus	Grand Canyon Cave		146	replicase [Hepeviridae sp.] QJI53776.1	54.11	8.00E-46
B1	Mystacina tuberculata metagenome derived nodavirus 2	TRINITY_DN440922_c0_g1_i1_len248	Nodaviridae	Mystacina tuberculata	Pureora-CR13		71	putative RNA-dependent RNA polymerase [Nodaviridae sp.] USC30085.1	69.01	2e-24						1624
B5	Chalinolobus tuberculatus metagenome derived nodavirus 2	TRINITY_DN354498_c0_g1_i1_len552	Nodaviridae	Chalinolobus tuberculatus	Grand Canyon Cave		183	RNA dependent RNA polymerase protein A [Nodaviridae sp.] QGL06818.1	85.38	2E-100
B6	Chalinolobus tuberculatus metagenome derived nodavirus 1	TRINITY_DN175855_c0_g1_i1_len318	Nodaviridae	Chalinolobus tuberculatus	Grand Canyon Cave		105	RNA-dependent RNA polymerase [Anchovi nodavirus] UHS16719.1	49.52	1e-19
B2	Mystacina tuberculata metagenome derived nodavirus 4	TRINITY_DN143093_c0_g1_i1_len1287	Nodaviridae	Mystacina tuberculata	Pureora-CR6		428	RNA-dependent RNA polymerase [Nodaviridae sp.] QLI47699.1	55	9e-145
B8	Mystacina tuberculata metagenome derived nodavirus 3	TRINITY_DN86049_c0_g1_i7_len3066	Nodaviridae	Mystacina tuberculata	Pureora-CR8		998	RNA-dependent RNA polymerase [Nodaviridae sp.] QXV86521.1	52.79	0
B4	Mystacina tuberculata metagenome derived nodavirus 5	TRINITY_DN41002_c1_g1_i1_len803	Nodaviridae	Mystacina tuberculata	Pureora-CR6		267	RNA-dependent RNA polymerase [Nodaviridae sp.] QLI47699.1	45.42	1e-72
B1	Mystacina tuberculata metagenome derived nodavirus 4	TRINITY_DN40579_c0_g1_i2_len918	Nodaviridae	Mystacina tuberculata	Pureora-CR13		305	RNA-dependent RNA polymerase [Nodaviridae sp.] QLI47699.1	56.9	2e-102
B6	Chalinolobus tuberculatus metagenome derived nodavirus 2	TRINITY_DN40153_c0_g5_i1_len2005	Nodaviridae	Chalinolobus tuberculatus	Grand Canyon Cave		592	RNA dependent RNA polymerase protein A [Nodaviridae sp.] QGL06818.1	70.98	0
B2	Mystacina tuberculata metagenome derived nodavirus 1	TRINITY_DN2396_c0_g1_i7_len3065	Nodaviridae	Mystacina tuberculata	Pureora-CR6		1013	protein A [Bat nodavirus] AGN73379.1	85.69	0
B6	Bat nodavirus	TRINITY_DN1404_c0_g1_i4_len3151	Nodaviridae	Chalinolobus tuberculatus	Grand Canyon Cave		1002	protein A [Bat nodavirus] AGN73379.1	96.8	0
B5	Bat nodavirus	TRINITY_DN776_c0_g1_i1_len2290	Nodaviridae	Chalinolobus tuberculatus	Grand Canyon Cave		759	protein A [Bat nodavirus] AGN73379.1	96.21	0
B5	Chalinolobus tuberculatus metagenome derived peribunyavirus	TRINITY_DN305812_c0_g1_i1_len425	Peribunyaviridae	Chalinolobus tuberculatus	Grand Canyon Cave		141	RNA-dependent RNA polymerase [Hubei insect virus 1] APG79218.1	54.41	4e-44		RNA-dependent RNA polymerase [Bunyavirus sp.] AOY18802.1	54.4	1e-38		4673
B6	Chalinolobus tuberculatus metagenome derived peribunyavirus	TRINITY_DN197352_c0_g1_i1_len1770	Peribunyaviridae	Chalinolobus tuberculatus	Grand Canyon Cave		589	RNA-dependent RNA polymerase [Gonipterus platensis bunyan-like virus] QWX94187.1	41.2	5e-91		RNA-dependent RNA polymerase [Bunyavirus sp.] AOY18802.1	40.83	8e-89
B3 PHYRE	Mystacina tuberculata metagenome derived peribunyavirus	TRINITY_DN67709_c0_g1_i1_len1038	Peribunyaviridae	Mystacina tuberculata	Pureora-CR8		336	/	/	/
B1	Mystacina tuberculata metagenome derived picobirnavirus 2	TRINITY_DN11615_c0_g1_i1_len433	Picobirnaviridae	Mystacina tuberculata	Pureora-CR13		92	putative RNA-dependent RNA polymerase [Picobirnavirus sp.] USE08218.1	61.84	3e-19						770
B6	Chalinolobus tuberculatus metagenome derived picobirnavirus 2	TRINITY_DN128166_c0_g1_i1_len699	Picobirnaviridae	Chalinolobus tuberculatus	Grand Canyon Cave		104	RdRp [Limbe picobirna-like virus] AWV66962.1	56.44	8e-24
B2	Mystacina tuberculata metagenome derived picobirnavirus 4	TRINITY_DN236381_c0_g1_i1_len385	Picobirnaviridae	Mystacina tuberculata	Pureora-CR6		128	putative RNA-dependent RNA polymerase [Picobirnavirus sp.] USE07925.1	69.53	1e-56
B2	Mystacina tuberculata metagenome derived picobirnavirus 1	TRINITY_DN335399_c0_g1_i1_len398	Picobirnaviridae	Mystacina tuberculata	Pureora-CR6		132	RNA-dependent RNA polymerase [Porcine picobirnavirus] UAW00695.1	71.97	7e-60
B1	Mystacina tuberculata metagenome derived picobirnavirus 6	TRINITY_DN336508_c0_g1_i2_len1003	Picobirnaviridae	Mystacina tuberculata	Pureora-CR13		124	RNA-dependent RNA polymerase [Porcine picobirnavirus] UAW00351.1	71.77	4.00E-57
B6	Chalinolobus tuberculatus metagenome derived picobirnavirus 1	TRINITY_DN5092_c0_g1_i5_len2058	Picobirnaviridae	Chalinolobus tuberculatus	Grand Canyon Cave		163	RdRp [Limbe picobirna-like virus] AWV66962.1	55.83	5e-51
B2	Mystacina tuberculata metagenome derived picobirnavirus 8	TRINITY_DN7709_c0_g1_i3_len1661	Picobirnaviridae	Mystacina tuberculata	Pureora-CR6		550	putative RNA-dependent RNA polymerase [Picobirnavirus sp.] USE08008.1	50.75	9e-160
B5	Chalinolobus tuberculatus metagenome derived picobirnavirus 1	TRINITY_DN20298_c0_g1_i5_len2134	Picobirnaviridae	Chalinolobus tuberculatus	Grand Canyon Cave		163	RdRp [Limbe picobirna-like virus] AWV66962.1	55.83	5e-51
B3	Mystacina tuberculata metagenome derived picobirnavirus 9	TRINITY_DN128600_c0_g4_i1_len1515	Picobirnaviridae	Mystacina tuberculata	Pureora-CR8		505	RdRp [Lysoka partiti-like virus] AWV66985.1	32.17	2e-17
B2	Mystacina tuberculata metagenome derived picobirnavirus 3	TRINITY_DN255255_c0_g2_i1_len1597	Picobirnaviridae	Mystacina tuberculata	Pureora-CR6		230	putative RNA-dependent RNA polymerase [Picobirnavirus sp.] USE07750.1	58.48	5e-89
B4	Mystacina tuberculata metagenome derived picobirnavirus 7	TRINITY_DN333579_c0_g1_i1_len259	Picobirnaviridae	Mystacina tuberculata	Pureora-CR6		70	RNA-dependent RNA polymerase [Marmot picobirnavirus] AVX53253.1	62.86	2e-20
B2	Mystacina tuberculata metagenome derived picobirnavirus 5	TRINITY_DN287380_c0_g1_i1_len445	Picobirnaviridae	Mystacina tuberculata	Pureora-CR6		148	RNA-dependent RNA polymerase [Marmot picobirnavirus] AVX53268.1	66.67	4.00E-59
B2	Mystacina tuberculata metagenome derived reovirus 4	TRINITY_DN13010_c0_g2_i1_len335	Reovirales	Mystacina tuberculata	Pureora-CR6		111	RNA-dependent RNA polymerase [French Guiana reovirus] QQP18675.1	75	2e-38						2020
B5	Chalinolobus tuberculatus metagenome derived reovirus	TRINITY_DN32961_c0_g1_i1_len1090	Reovirales	Chalinolobus tuberculatus	Grand Canyon Cave		349	RNA-dependent RNA polymerase [Bat faecal associated reovirus 3] UVF62199.1	42.42	4e-15
B2	Mystacina tuberculata metagenome derived reovirus 1	TRINITY_DN39393_c0_g2_i1_len427	Reovirales	Mystacina tuberculata	Pureora-CR6		142	RNA-dependent RNA polymerase [Bat faecal associated reovirus 3] UVF62199.1	53.51	2e-35
B2	Mystacina tuberculata metagenome derived reovirus 2	TRINITY_DN55996_c0_g1_i1_len257	Reovirales	Mystacina tuberculata	Pureora-CR6		85	RNA-dependent RNA polymerase [Bat faecal associated reovirus 3] UVF62199.1	88.24	3e-44
B3	Mystacina tuberculata metagenome derived reovirus 3	TRINITY_DN267848_c0_g1_i1_len1492	Reovirales	Mystacina tuberculata	Pureora-CR8		494	RNA-dependent RNA polymerase [Avian associated reo-like virus 4] USL85487.1	51.7	1e-43
B1	Avian associated reo-like virus 3	TRINITY_DN473374_c0_g1_i1_len430	Reovirales	Mystacina tuberculata	Pureora-CR13		143	RNA-dependent RNA polymerase [Avian associated reo-like virus 3] USL85486.1	97.92	1e-24
B1	Mystacina tuberculata metagenome derived reovirus 1	TRINITY_DN529529_c0_g1_i1_len237	Reovirales	Mystacina tuberculata	Pureora-CR13		78	RNA-dependent RNA polymerase [Bat faecal associated reovirus 3] UVF62199.1	71.43	2e-12
